# Diversity and Spatial Segregation of TRP Channels in Choanoflagellates Provide Insight into the Evolutionary Origin of Animal Sensory Systems

**DOI:** 10.64898/2026.06.15.732245

**Authors:** Simen Mannsåker, Pawel Burkhardt, Jeffrey Colgren

**Affiliations:** Michael Sars Centre, University of Bergen, Norway

## Abstract

Sensory systems, built around specialized cell types, are central to how animals perceive and respond to their environments. Yet many of the molecular components defining these systems predate the origin of animal multicellularity. Among these, transient receptor potential (TRP) channels form a polymodal and evolutionarily ancient superfamily of ion channels involved in diverse sensory processes. To better understand how sensory complexity emerged in animals, we investigated the diversity of TRP channels in choanoflagellates, the closest living relatives of animals. Using a combination of homology-based searches, phylogenetics, and structural predictions, we find extensive TRP channel repertoires across choanoflagellates, including representatives of most major animal TRP channel families. Comparative analyses across species revealed two distinct evolutionary patterns for TRP channel families: conserved, low-copy families with stable domain architectures, and lineage-specific expansions within the families TRPM and TRPW, indicative of functional diversification. Functional insights from fluorescent localization studies in the choanoflagellate *Salpingoeca rosetta* demonstrated that TRPA, TRPC, and TRPV channels are spatially segregated within the collar complex, a key interface for environmental sensing and feeding. Distinct localization domains, along with evidence for heteromeric interactions between TRPA paralogs, suggest that subcellular organization likely contributes to sensory specialization in these single cells. Together, our findings indicate that a diverse and functionally versatile TRP channel toolkit was already present in the last common ancestor of choanoflagellates and animals. We propose that the evolution of animal sensory systems involved both expansion and reorganization of this ancestral repertoire, with subcellular patterning in unicellular organisms representing a precursor to cell-type specialization in multicellular animals.
