## Supplementary material for "Diversity and Spatial Segregation of TRP Channels in Choanoflagellates Provide Insight into the Evolutionary Origin of Animal Sensory Systems": Files S1-S6: Supplemental_file_S3_choanoflagellate_TRP_channel_feature_overview.xlsx

### Sheet: TRP_channel_list_summary_Pfam_T
Sequence name	Species	Completeness	SNN	Phylogenetic tree	Differnece	WD40	Ion_trans	LSDAT_euk	NUDIX	Ank	Isochorismatase	TRPP ECD	TM_domains
m.78364	Diaphanoeca grandis	incomplete	TRPVL	TRPVL	-	0	1	0	0	1	0	0	6
m.187767	Acanthoeca spectabilis	complete	TRPVL	TRPVL	-	0	1	0	0	1	0	0	6
m.120772	Helgoeca nana	complete	TRPVL	TRPVL	-	0	1	0	0	1	0	0	6
m.110745	Salpingoeca kvevrii	complete	TRPVL	TRPVL	-	0	1	0	0	0	0	0	4
m.28059	Didymoeca costata	complete	TRPVL	TRPVL	-	0	1	0	0	1	0	0	6
m.133961	Choanoeca perplexa	complete	TRPVL	TRPVL	-	0	1	0	0	1	0	0	6
m.45886	Salpingoeca infusionum	complete	TRPVL	TRPVL	-	0	1	0	0	1	0	0	6
m.79077	Savillea parva	incomplete	TRPVL	TRPVL	-	0	1	0	0	1	0	0	6
m.205919	Salpingoeca dolichothecata	incomplete	TRPVL	TRPVL	-	0	1	0	0	1	0	0	6
m.174058	Salpingoeca dolichothecata	incomplete	TRPVL	TRPVL	-	0	1	0	0	1	0	0	6
m.19081	Salpingoeca dolichothecata	incomplete	TRPVL	TRPVL	-	0	1	0	0	1	0	0	6
m.174040	Salpingoeca dolichothecata	incomplete	TRPVL	TRPVL	-	0	1	0	0	0	0	0	5
m.436253	Codosiga hollandica	incomplete	TRPVL	TRPVL	-	0	1	0	0	1	0	0	6
m.552827	Codosiga hollandica	incomplete	TRPVL	TRPVL	-	0	1	0	0	0	0	0	6
m.552881	Codosiga hollandica	incomplete	TRPVL	TRPVL	-	0	1	0	0	0	0	0	6
m.860265	Codosiga hollandica	incomplete	TRPVL	TRPVL	-	0	1	0	0	0	0	0	6
m.90624	Salpingoeca urceolata	incomplete	None	None	-	0	1	0	0	0	0	0	6
m.80289	Didymoeca costata	complete	None	None	-	0	1	0	0	0	0	0	6
m.202644	Salpingoeca dolichothecata	complete	None	None	-	0	1	0	0	1	0	0	6
DN10885-c0-g1-i1.p1	Choanoeca flexa	incomplete	None	TRPW	+	0	1	0	0	0	0	0	5
m.459685	Salpingoeca urceolata	incomplete	TRPA	TRPA	-	0	1	0	0	1	0	0	7
m.11770	Salpingoeca urceolata	complete	TRPA	TRPA	-	0	1	0	0	1	0	0	6
m.240341	Hartaetosiga gracilis	incomplete	TRPA	TRPA	-	0	1	0	0	1	0	0	6
m.65562	Hartaetosiga gracilis	incomplete	TRPA	TRPA	-	0	1	0	0	1	0	0	7
m.130055	Salpingoeca macrocollata	incomplete	TRPA	TRPA	-	0	1	0	0	1	0	0	6
m.203785	Salpingoeca macrocollata	incomplete	TRPA	TRPA	-	0	1	0	0	1	0	0	6
m.60999	Salpingoeca kvevrii	incomplete	TRPA	TRPA	-	0	1	0	0	1	0	0	6
m.180121	Salpingoeca kvevrii	incomplete	TRPA	TRPA	-	0	1	0	0	1	0	0	6
m.105483	Choanoeca perplexa	incomplete	TRPA	TRPA	-	0	1	0	0	1	0	0	6
m.173996	Choanoeca perplexa	incomplete	TRPA	TRPA	-	0	1	0	0	1	0	0	6
m.284501	Salpingoeca infusionum	complete	TRPA	TRPA	-	0	1	0	0	1	0	0	6
m.128129	Salpingoeca infusionum	complete	TRPA	TRPA	-	0	1	0	0	1	0	0	6
m.185620	Microstomoeca roanoka	complete	TRPA	TRPA	-	0	1	0	0	1	0	0	6
m.120415	Microstomoeca roanoka	incomplete	TRPA	TRPA	-	0	1	0	0	1	0	0	6
m.88322	Hartaetosiga balthica	complete	TRPA	TRPA	-	0	1	0	0	1	0	0	6
m.12207	Hartaetosiga balthica	complete	TRPA	TRPA	-	0	1	0	0	1	0	0	6
m.110188	Salpingoeca dolichothecata	complete	TRPA	TRPA	-	0	1	0	0	1	0	0	6
m.114596	Salpingoeca dolichothecata	incomplete	TRPA	TRPA	-	0	1	0	0	1	0	0	6
m.140303	Salpingoeca dolichothecata	incomplete	TRPA	TRPA	-	0	1	0	0	1	0	0	6
m.32423	Salpingoeca dolichothecata	incomplete	TRPA	TRPA	-	0	1	0	0	1	0	0	6
DN7699-c0-g1-i3.p1	Choanoeca flexa	incomplete	TRPA	TRPA	-	0	1	0	0	1	0	0	6
DN12084-c3-g3-i1.p1	Choanoeca flexa	complete	TRPA	TRPA	-	0	1	0	0	1	0	0	6
PTSG_08626	Salpingoeca rosetta	genomic	TRPA	TRPA	-	0	0	0	0	1	0	0	6
PTSG_04761	Salpingoeca rosetta	genomic	TRPA	TRPA	-	0	1	0	0	1	0	0	6
m.77651	Diaphanoeca grandis	complete	TRPC	TRPC	-	0	1	0	0	1	0	0	6
m.372387	Salpingoeca urceolata	incomplete	TRPC	TRPC	-	0	1	0	0	1	0	0	6
m.219108	Hartaetosiga gracilis	complete	TRPC	TRPC	-	0	1	0	0	1	0	0	6
m.195272	Salpingoeca macrocollata	incomplete	TRPC	TRPC	-	0	1	0	0	1	0	0	8
m.126994	Salpingoeca macrocollata	incomplete	TRPC	None	+	0	1	0	0	0	0	0	6
m.126984	Salpingoeca macrocollata	incomplete	TRPC	None	+	0	1	0	0	0	0	0	6
m.54077	Salpingoeca kvevrii	incomplete	TRPC	TRPC	-	0	1	0	0	1	0	0	8
m.90186	Salpingoeca infusionum	complete	TRPC	TRPC	-	0	1	0	0	1	0	0	6
m.2248	Hartaetosiga balthica	complete	TRPC	TRPC	-	0	1	0	0	1	0	0	6
m.28652	Salpingoeca dolichothecata	complete	TRPC	TRPC	-	0	1	0	0	1	0	0	8
DN11295-c0-g1-i3.p1	Choanoeca flexa	incomplete	TRPC	TRPC	-	0	1	0	0	1	0	0	6
PTSG_10078	Salpingoeca rosetta	genomic	TRPC	TRPC	-	0	1	0	0	1	0	0	6
m.149308	Diaphanoeca grandis	complete	TRPM	TRPM	-	0	1	1	0	0	0	0	6
m.98284	Diaphanoeca grandis	incomplete	TRPM	TRPM	-	0	1	1	0	0	0	0	6
m.229986	Diaphanoeca grandis	complete	TRPM	TRPM	-	0	1	1	0	0	0	0	6
m.231017	Diaphanoeca grandis	incomplete	TRPM	TRPM	-	0	1	1	0	0	0	0	6
m.105269	Diaphanoeca grandis	incomplete	TRPM	TRPM	-	0	1	1	0	0	0	0	6
m.236147	Diaphanoeca grandis	complete	TRPM	TRPM	-	0	1	1	0	0	0	0	6
m.156254	Diaphanoeca grandis	incomplete	TRPM	TRPM	-	0	1	1	0	0	0	0	6
m.454661	Acanthoeca spectabilis	complete	TRPM	TRPM	-	0	1	1	0	0	0	0	6
m.206485	Acanthoeca spectabilis	incomplete	TRPM	TRPM	-	0	1	1	0	0	0	0	8
m.263959	Acanthoeca spectabilis	complete	TRPM	TRPM	-	0	1	1	0	0	0	0	6
m.279564	Acanthoeca spectabilis	incomplete	TRPM	TRPM	-	0	1	1	0	0	0	0	6
m.185435	Acanthoeca spectabilis	complete	TRPM	TRPM	-	0	1	1	0	0	0	0	6
m.129169	Acanthoeca spectabilis	complete	TRPM	TRPM	-	0	1	1	0	0	0	0	8
m.119866	Acanthoeca spectabilis	complete	TRPM	TRPM	-	0	1	1	0	0	0	0	6
m.141512	Salpingoeca punica	incomplete	TRPM	TRPM	-	0	1	0	0	0	0	0	5
m.78660	Salpingoeca punica	incomplete	TRPM	TRPM	-	0	1	1	0	0	0	0	6
m.80019	Salpingoeca urceolata	complete	TRPM	TRPM	-	0	1	1	1	0	0	0	6
m.136322	Salpingoeca urceolata	incomplete	TRPM	TRPM	-	0	1	1	0	0	0	0	6
m.55280	Salpingoeca urceolata	incomplete	TRPM	TRPM	-	0	1	1	0	0	0	0	6
m.394760	Salpingoeca urceolata	complete	TRPM	TRPM	-	0	1	1	0	0	0	0	6
m.113677	Salpingoeca urceolata	incomplete	TRPM	TRPM	-	0	1	1	0	0	0	0	6
m.200053	Salpingoeca urceolata	complete	TRPM	TRPM	-	0	1	1	0	0	0	0	6
m.440281	Salpingoeca urceolata	incomplete	TRPM	TRPM	-	0	1	1	0	0	0	0	6
m.440018	Salpingoeca urceolata	complete	TRPM	TRPM	-	0	1	0	0	0	0	0	6
m.439120	Salpingoeca urceolata	incomplete	TRPM	TRPM	-	0	1	1	0	0	0	0	8
m.439258	Salpingoeca urceolata	incomplete	TRPM	TRPM	-	0	1	0	0	0	0	0	8
m.372350	Salpingoeca urceolata	incomplete	TRPM	TRPC	+	0	0	0	0	1	0	0	5
m.50778	Hartaetosiga gracilis	incomplete	TRPM	TRPM	-	0	1	0	0	0	0	0	6
m.13646	Hartaetosiga gracilis	incomplete	TRPM	TRPM	-	0	1	1	0	0	0	0	6
m.229657	Hartaetosiga gracilis	incomplete	TRPM	TRPM	-	0	1	1	0	0	0	0	6
m.294431	Salpingoeca macrocollata	complete	TRPM	TRPM	-	0	1	1	0	0	0	0	6
m.186273	Salpingoeca macrocollata	incomplete	TRPM	TRPM	-	0	1	1	0	1	0	0	6
m.194400	Salpingoeca macrocollata	complete	TRPM	TRPM	-	0	1	1	0	0	0	0	6
m.79440	Salpingoeca macrocollata	incomplete	TRPM	TRPM	-	0	1	1	1	0	0	0	6
m.67423	Salpingoeca macrocollata	complete	TRPM	TRPM	-	0	1	1	0	0	0	0	6
m.238013	Salpingoeca macrocollata	incomplete	TRPM	TRPM	-	0	1	1	0	0	0	0	6
m.227737	Salpingoeca macrocollata	incomplete	TRPM	TRPM	-	0	1	1	0	0	0	0	6
m.146572	Salpingoeca macrocollata	incomplete	TRPM	TRPM	-	0	1	1	0	0	0	0	6
m.285556	Salpingoeca macrocollata	incomplete	TRPM	TRPM	-	0	1	1	0	0	0	0	6
m.160053	Helgoeca nana	incomplete	TRPM	TRPM	-	0	1	1	0	0	0	0	6
m.139925	Helgoeca nana	complete	TRPM	TRPM	-	0	1	1	0	0	0	0	6
m.325850	Helgoeca nana	complete	TRPM	TRPM	-	0	1	1	0	0	0	0	6
m.220914	Helgoeca nana	complete	TRPM	TRPM	-	0	1	1	0	0	0	0	8
m.332877	Helgoeca nana	complete	TRPM	TRPM	-	0	1	1	0	0	0	0	6
m.375524	Helgoeca nana	complete	TRPM	TRPM	-	0	1	1	0	0	0	0	6
m.375170	Helgoeca nana	complete	TRPM	TRPM	-	0	1	1	0	0	0	0	6
m.219918	Salpingoeca kvevrii	complete	TRPM	TRPM	-	0	1	1	0	0	0	0	6
m.185860	Salpingoeca kvevrii	complete	TRPM	TRPM	-	0	1	1	1	0	0	0	6
m.25176	Salpingoeca kvevrii	complete	TRPM	TRPM	-	0	1	1	0	0	0	0	6
m.36537	Salpingoeca kvevrii	incomplete	TRPM	TRPM	-	0	1	1	0	0	0	0	6
m.19817	Salpingoeca kvevrii	incomplete	TRPM	TRPM	-	0	1	1	0	0	0	0	6
m.182200	Didymoeca costata	complete	TRPM	TRPC	+	0	1	0	0	1	0	0	8
m.68263	Didymoeca costata	complete	TRPM	TRPM	-	0	1	1	0	0	0	0	6
m.161972	Didymoeca costata	incomplete	TRPM	TRPM	-	0	1	0	0	0	0	0	6
m.265421	Didymoeca costata	incomplete	TRPM	TRPM	-	0	1	1	0	0	0	0	6
m.88994	Didymoeca costata	complete	TRPM	TRPM	-	0	1	1	0	0	0	0	6
m.209310	Choanoeca perplexa	complete	TRPM	TRPM	-	0	1	1	1	0	0	0	6
m.99587	Choanoeca perplexa	complete	TRPM	TRPC	+	0	1	0	0	1	0	0	8
m.7627	Choanoeca perplexa	incomplete	TRPM	TRPM	-	0	1	0	0	0	0	0	5
m.42262	Choanoeca perplexa	incomplete	TRPM	TRPM	-	0	1	0	0	0	0	0	6
m.42265	Choanoeca perplexa	complete	TRPM	TRPM	-	0	1	1	0	0	0	0	6
m.262416	Choanoeca perplexa	incomplete	TRPM	TRPM	-	0	1	0	0	0	0	0	4
m.263942	Choanoeca perplexa	incomplete	TRPM	TRPM	-	0	1	1	0	0	0	0	6
m.263980	Choanoeca perplexa	incomplete	TRPM	TRPM	-	0	1	1	0	0	0	0	6
m.263929	Choanoeca perplexa	incomplete	TRPM	TRPM	-	0	1	1	0	0	0	0	6
m.263899	Choanoeca perplexa	incomplete	TRPM	TRPM	-	0	1	1	0	0	0	0	6
m.263999	Choanoeca perplexa	incomplete	TRPM	TRPM	-	0	1	1	0	0	0	0	6
m.264010	Choanoeca perplexa	incomplete	TRPM	TRPM	-	0	1	1	0	0	0	0	6
m.132515	Choanoeca perplexa	incomplete	TRPM	TRPM	-	0	1	0	0	0	0	0	6
m.87338	Choanoeca perplexa	complete	TRPM	TRPML	+	0	0	0	0	0	0	0	6
m.138586	Salpingoeca infusionum	complete	TRPM	TRPM	-	0	1	1	1	0	0	0	6
m.206413	Salpingoeca infusionum	complete	TRPM	TRPM	-	0	1	1	1	0	0	0	6
m.93692	Salpingoeca infusionum	complete	TRPM	TRPM	-	0	1	1	1	0	0	0	6
m.306405	Salpingoeca infusionum	complete	TRPM	TRPM	-	0	1	1	0	0	0	0	6
m.21225	Salpingoeca infusionum	complete	TRPM	TRPM	-	0	1	1	0	0	0	0	6
m.140648	Salpingoeca infusionum	complete	TRPM	TRPM	-	0	1	1	0	0	0	0	6
m.363794	Salpingoeca infusionum	incomplete	TRPM	TRPW	+	0	1	1	0	0	0	0	6
m.125275	Microstomoeca roanoka	complete	TRPM	TRPM	-	0	1	1	1	0	0	0	6
m.125316	Microstomoeca roanoka	complete	TRPM	TRPM	-	0	1	0	1	0	0	0	6
m.125258	Microstomoeca roanoka	complete	TRPM	TRPM	-	0	1	1	0	0	0	0	6
m.231087	Microstomoeca roanoka	complete	TRPM	TRPC	+	0	1	0	0	1	0	0	8
m.190040	Microstomoeca roanoka	complete	TRPM	TRPM	-	0	1	1	0	0	0	0	6
m.169766	Savillea parva	complete	TRPM	TRPM	-	0	1	1	0	0	0	0	6
m.195273	Savillea parva	incomplete	TRPM	TRPM	-	0	1	0	0	0	0	0	6
m.83706	Savillea parva	incomplete	TRPM	TRPM	-	0	1	0	0	0	0	0	6
m.13125	Savillea parva	incomplete	TRPM	TRPM	-	0	1	0	0	0	0	0	6
m.5717	Hartaetosiga balthica	complete	TRPM	TRPM	-	0	1	1	1	0	0	0	6
m.59608	Hartaetosiga balthica	incomplete	TRPM	TRPM	-	0	1	1	0	0	0	0	6
m.70395	Hartaetosiga balthica	complete	TRPM	TRPM	-	0	1	1	0	0	0	0	6
m.80880	Hartaetosiga balthica	complete	TRPM	TRPM	-	0	1	1	0	0	0	0	6
m.93240	Hartaetosiga balthica	incomplete	TRPM	TRPM	-	0	1	1	0	0	0	0	6
m.69394	Salpingoeca dolichothecata	complete	TRPM	TRPM	-	0	1	1	1	0	0	0	8
m.69408	Salpingoeca dolichothecata	complete	TRPM	TRPM	-	0	1	1	1	0	0	0	6
m.103359	Salpingoeca dolichothecata	incomplete	TRPM	TRPM	-	0	1	1	1	0	0	0	6
m.261867	Salpingoeca dolichothecata	incomplete	TRPM	TRPM	-	0	1	1	0	0	0	0	6
m.120370	Salpingoeca dolichothecata	incomplete	TRPM	TRPM	-	0	1	1	0	0	0	0	6
m.169765	Salpingoeca dolichothecata	incomplete	TRPM	TRPM	-	0	1	1	0	0	0	0	6
m.261933	Salpingoeca dolichothecata	incomplete	TRPM	TRPM	-	0	0	0	0	0	0	0	5
m.896224	Codosiga hollandica	incomplete	TRPM	TRPM	-	0	1	1	0	0	0	0	6
m.70214	Codosiga hollandica	complete	TRPM	TRPC	+	0	1	0	0	1	0	0	6
m.873253	Codosiga hollandica	incomplete	TRPM	TRPM	-	0	1	1	0	0	0	0	6
m.445452	Codosiga hollandica	incomplete	TRPM	TRPM	-	0	1	1	0	1	0	0	6
m.11710	Salpingoeca helianthica	incomplete	TRPM	TRPM	-	0	1	1	1	0	0	0	6
m.91873	Salpingoeca helianthica	incomplete	TRPM	TRPM	-	0	1	0	0	0	0	0	6
m.16515	Salpingoeca helianthica	incomplete	TRPM	TRPM	-	0	1	1	0	0	0	0	6
m.134912	Salpingoeca helianthica	complete	TRPM	TRPM	-	0	1	1	0	0	0	0	6
m.23651	Salpingoeca helianthica	incomplete	TRPM	TRPM	-	0	1	1	0	0	0	0	6
m.136554	Salpingoeca helianthica	incomplete	TRPM	TRPM	-	0	1	1	0	0	0	0	6
m.147917	Salpingoeca helianthica	incomplete	TRPM	TRPM	-	0	0	0	0	0	0	0	6
m.44754	Salpingoeca helianthica	incomplete	TRPM	TRPM	-	0	0	0	0	0	0	0	6
m.111824	Mylnosiga fluctuans	incomplete	TRPM	TRPM	-	0	1	1	0	0	0	0	6
m.111841	Mylnosiga fluctuans	incomplete	TRPM	TRPM	-	0	1	1	0	0	0	0	6
m.111810	Mylnosiga fluctuans	incomplete	TRPM	TRPM	-	0	1	1	1	0	0	0	6
m.119239	Mylnosiga fluctuans	incomplete	TRPM	TRPM	-	0	1	1	0	0	0	0	6
m.222594	Mylnosiga fluctuans	incomplete	TRPM	TRPM	-	0	1	1	0	0	0	0	6
m.123224	Mylnosiga fluctuans	incomplete	TRPM	TRPM	-	0	1	1	1	0	0	0	6
m.97360	Mylnosiga fluctuans	incomplete	TRPM	TRPM	-	0	1	1	0	0	0	0	6
m.137708	Mylnosiga fluctuans	incomplete	TRPM	TRPM	-	0	1	1	0	0	0	0	6
m.69630	Mylnosiga fluctuans	complete	TRPM	TRPM	-	0	1	1	0	0	0	0	6
m.135773	Mylnosiga fluctuans	incomplete	TRPM	TRPM	-	0	1	1	0	0	0	0	6
EDQ87445	Monosiga brevicollis	genomic	TRPM	TRPC	+	0	1	0	0	1	0	0	6
EDQ85552	Monosiga brevicollis	genomic	TRPM	TRPM	-	0	1	1	1	0	0	0	6
EDQ87245	Monosiga brevicollis	genomic	TRPM	TRPM	-	0	1	1	1	0	0	0	6
EDQ85815	Monosiga brevicollis	genomic	TRPM	TRPM	-	0	1	1	0	0	0	0	6
EDQ88080	Monosiga brevicollis	genomic	TRPM	TRPM	-	0	1	1	0	0	0	0	5
DN12352-c1-g1-i1.p1	Choanoeca flexa	complete	TRPM	TRPM	-	0	1	1	1	0	0	0	6
DN11904-c0-g1-i7.p1	Choanoeca flexa	complete	TRPM	TRPM	-	0	1	0	0	0	0	0	6
DN12367-c0-g1-i5.p1	Choanoeca flexa	incomplete	TRPM	TRPM	-	0	1	1	0	0	0	0	6
DN9669-c0-g2-i2.p1	Choanoeca flexa	incomplete	TRPM	TRPM	-	0	1	0	0	0	0	0	6
PTSG_11274	Salpingoeca rosetta	genomic	TRPM	TRPW	+	0	1	1	1	0	0	0	9
PTSG_02729	Salpingoeca rosetta	genomic	TRPM	TRPM	-	0	1	1	1	0	0	0	6
PTSG_05449	Salpingoeca rosetta	genomic	TRPM	TRPM	-	0	1	1	1	0	0	0	6
PTSG_06043	Salpingoeca rosetta	genomic	TRPM	TRPM	-	0	1	1	0	0	0	0	6
PTSG_05447	Salpingoeca rosetta	genomic	TRPM	TRPM	-	0	1	1	1	0	0	0	6
PTSG_09170	Salpingoeca rosetta	genomic	TRPM	TRPM	-	0	0	0	0	0	0	0	6
PTSG_05446	Salpingoeca rosetta	genomic	TRPM	TRPM	-	0	1	1	1	0	0	0	6
PTSG_09163	Salpingoeca rosetta	genomic	TRPM	TRPM	-	0	1	1	0	0	0	0	6
PTSG_00951	Salpingoeca rosetta	genomic	TRPM	TRPM	-	0	1	1	0	0	0	0	6
m.61240	Diaphanoeca grandis	complete	TRPML	TRPML	-	0	1	0	0	0	0	0	6
m.213489	Acanthoeca spectabilis	complete	TRPML	TRPML	-	0	1	0	0	0	0	0	6
m.127649	Salpingoeca punica	complete	TRPML	TRPML	-	0	0	0	0	0	0	0	6
m.96313	Hartaetosiga gracilis	incomplete	TRPML	TRPML	-	0	1	0	0	0	0	0	6
m.85177	Salpingoeca macrocollata	incomplete	TRPML	TRPML	-	0	0	0	0	0	0	0	6
m.255802	Helgoeca nana	complete	TRPML	TRPML	-	0	1	0	0	0	0	0	6
m.61662	Didymoeca costata	complete	TRPML	TRPML	-	0	0	0	0	0	0	0	6
m.6005	Salpingoeca infusionum	complete	TRPML	TRPML	-	0	1	0	0	0	0	0	6
m.219746	Microstomoeca roanoka	incomplete	TRPML	TRPML	-	0	1	0	0	0	0	0	6
m.19050	Hartaetosiga balthica	incomplete	TRPML	TRPML	-	0	0	0	0	0	0	0	6
m.329223	Codosiga hollandica	incomplete	TRPML	TRPML	-	0	1	0	0	0	0	0	6
m.32485	Salpingoeca helianthica	incomplete	TRPML	TRPML	-	0	0	0	0	0	0	0	6
m.28325	Salpingoeca helianthica	incomplete	TRPML	TRPML	-	0	0	0	0	0	0	0	6
m.245603	Mylnosiga fluctuans	incomplete	TRPML	TRPML	-	0	0	0	0	0	0	0	6
EDQ92509	Monosiga brevicollis	genomic	TRPML	TRPML	-	0	1	0	0	0	0	0	6
DN11466-c2-g1-i1.p1	Choanoeca flexa	complete	TRPML	TRPML	-	0	0	0	0	0	0	0	6
PTSG_06359	Salpingoeca rosetta	genomic	TRPML	TRPML	-	0	1	0	0	0	0	0	6
m.107400	Diaphanoeca grandis	complete	TRPP	TRPP	-	0	1	0	0	0	0	1	6
m.211336	Salpingoeca macrocollata	complete	TRPP	TRPP	-	0	1	0	0	0	0	1	6
m.119106	Salpingoeca macrocollata	incomplete	TRPP	TRPP	-	0	1	0	0	0	0	1	8
m.9417	Salpingoeca kvevrii	incomplete	TRPP	TRPP	-	0	1	0	0	0	0	1	6
m.147105	Salpingoeca dolichothecata	incomplete	TRPP	TRPP	-	0	1	0	0	0	0	1	6
m.30482	Salpingoeca dolichothecata	incomplete	TRPP	TRPP	-	0	1	0	0	0	0	1	8
m.643135	Codosiga hollandica	incomplete	TRPP	TRPP	-	0	1	0	0	0	0	1	6
m.16551	Salpingoeca helianthica	complete	TRPP	TRPP	-	0	1	0	0	0	0	1	6
m.28569	Mylnosiga fluctuans	incomplete	TRPP	TRPP	-	0	1	0	0	0	0	1	6
m.271969	Mylnosiga fluctuans	incomplete	TRPP	TRPP	-	0	1	0	0	0	0	1	5
m.86305	Acanthoeca spectabilis	complete	TRPV	TRPV	-	0	1	0	0	1	0	0	6
m.118987	Salpingoeca punica	incomplete	TRPV	TRPV	-	0	1	0	0	1	1	0	6
m.2648	Salpingoeca urceolata	incomplete	TRPV	TRPV	-	0	1	0	0	1	0	0	8
m.69963	Salpingoeca urceolata	complete	TRPV	TRPV	-	0	1	0	0	1	1	0	6
m.219199	Hartaetosiga gracilis	complete	TRPV	TRPV	-	0	1	0	0	1	1	0	6
m.229603	Salpingoeca macrocollata	complete	TRPV	TRPV	-	0	1	0	0	1	1	0	6
m.25241	Salpingoeca macrocollata	incomplete	TRPV	TRPV	-	0	1	0	0	1	1	0	6
m.338394	Helgoeca nana	complete	TRPV	TRPV	-	0	1	0	0	1	0	0	6
m.66099	Salpingoeca kvevrii	incomplete	TRPV	TRPV	-	0	1	0	0	1	0	0	8
m.51332	Salpingoeca kvevrii	incomplete	TRPV	TRPV	-	0	1	0	0	1	1	0	6
m.191351	Salpingoeca kvevrii	complete	TRPV	TRPV	-	0	1	0	0	1	0	0	6
m.191481	Salpingoeca kvevrii	complete	TRPV	TRPV	-	0	1	0	0	1	0	0	6
m.34577	Didymoeca costata	complete	TRPV	TRPV	-	0	1	0	0	1	0	0	6
m.255558	Choanoeca perplexa	complete	TRPV	TRPV	-	0	1	0	0	1	1	0	6
m.41016	Salpingoeca infusionum	complete	TRPV	TRPV	-	0	1	0	0	1	1	0	6
m.164136	Salpingoeca infusionum	complete	TRPV	TRPV	-	0	1	0	0	1	1	0	6
m.54126	Microstomoeca roanoka	incomplete	TRPV	TRPV	-	0	1	0	0	1	1	0	6
m.16225	Hartaetosiga balthica	incomplete	TRPV	TRPV	-	0	1	0	0	1	1	0	6
m.237376	Salpingoeca helianthica	incomplete	TRPV	TRPV	-	0	1	0	0	1	1	0	6
m.18401	Mylnosiga fluctuans	incomplete	TRPV	TRPV	-	0	1	0	0	1	1	0	6
PTSG_00895	Salpingoeca rosetta	genomic	TRPV	TRPV	-	0	1	0	0	1	1	0	6
EDQ85533	Monosiga brevicollis	genomic	TRPW	TRPW	-	1	1	0	0	0	0	0	6
EDQ84520	Monosiga brevicollis	genomic	TRPW	TRPW	-	1	0	0	0	0	0	0	6
m.30139	Diaphanoeca grandis	incomplete	TRPW	TRPW	-	1	1	0	0	0	0	0	6
m.213250	Diaphanoeca grandis	complete	TRPW	TRPW	-	1	1	0	0	0	0	0	6
m.212092	Diaphanoeca grandis	incomplete	TRPW	TRPW	-	0	1	0	0	0	0	0	6
m.199649	Diaphanoeca grandis	incomplete	TRPW	TRPW	-	1	1	0	0	0	0	0	6
m.249680	Diaphanoeca grandis	complete	TRPW	TRPW	-	1	1	0	0	1	0	0	6
m.166294	Acanthoeca spectabilis	incomplete	TRPW	TRPW	-	0	1	0	0	0	0	0	6
m.144527	Acanthoeca spectabilis	complete	TRPW	TRPW	-	1	1	0	0	0	0	0	6
m.36229	Acanthoeca spectabilis	complete	TRPW	TRPW	-	0	1	0	0	0	0	0	6
m.52123	Salpingoeca punica	incomplete	TRPW	TRPW	-	0	1	0	0	1	0	0	6
m.41376	Salpingoeca urceolata	incomplete	TRPW	TRPW	-	1	1	0	0	0	0	0	6
m.224040	Salpingoeca urceolata	complete	TRPW	TRPW	-	0	1	0	0	0	0	0	6
m.223982	Salpingoeca urceolata	incomplete	TRPW	TRPW	-	1	1	0	0	0	0	0	6
m.305850	Salpingoeca urceolata	complete	TRPW	TRPW	-	1	1	0	0	0	0	0	6
m.475156	Salpingoeca urceolata	incomplete	TRPW	TRPW	-	0	1	0	0	0	0	0	6
m.475153	Salpingoeca urceolata	incomplete	TRPW	TRPW	-	0	1	0	0	0	0	0	5
m.242882	Hartaetosiga gracilis	incomplete	TRPW	TRPW	-	1	1	0	0	0	0	0	6
m.203332	Hartaetosiga gracilis	complete	TRPW	TRPW	-	1	0	0	0	1	0	0	6
m.168271	Hartaetosiga gracilis	incomplete	TRPW	TRPW	-	1	1	0	0	0	0	0	6
m.54446	Salpingoeca macrocollata	incomplete	TRPW	TRPW	-	0	1	0	0	0	0	0	6
m.104976	Salpingoeca macrocollata	incomplete	TRPW	TRPW	-	0	1	0	0	0	0	0	6
m.54432	Salpingoeca macrocollata	incomplete	TRPW	TRPW	-	1	1	0	0	1	0	0	6
m.194171	Salpingoeca macrocollata	incomplete	TRPW	TRPW	-	1	1	0	0	0	0	0	6
m.301309	Salpingoeca macrocollata	incomplete	TRPW	TRPW	-	1	1	0	0	1	0	0	6
m.113990	Salpingoeca macrocollata	incomplete	TRPW	TRPW	-	0	1	0	0	0	0	0	6
m.230174	Salpingoeca macrocollata	incomplete	TRPW	TRPW	-	1	1	0	0	0	0	0	6
m.82311	Salpingoeca macrocollata	incomplete	TRPW	TRPW	-	1	1	0	0	0	0	0	6
m.255335	Salpingoeca macrocollata	incomplete	TRPW	TRPW	-	0	1	0	0	0	0	0	6
m.423630	Helgoeca nana	incomplete	TRPW	TRPW	-	1	1	0	0	0	0	0	6
m.27171	Helgoeca nana	incomplete	TRPW	TRPW	-	1	1	0	0	0	0	0	6
m.92489	Salpingoeca kvevrii	incomplete	TRPW	TRPW	-	1	1	0	0	0	0	0	6
m.216356	Salpingoeca kvevrii	incomplete	TRPW	TRPW	-	1	1	0	0	0	0	0	6
m.300088	Salpingoeca kvevrii	incomplete	TRPW	TRPW	-	1	1	0	0	0	0	0	6
m.87504	Salpingoeca kvevrii	complete	TRPW	TRPW	-	0	1	0	0	0	0	0	7
m.87220	Salpingoeca kvevrii	incomplete	TRPW	TRPW	-	1	1	0	0	0	0	0	6
m.131736	Salpingoeca kvevrii	complete	TRPW	TRPW	-	0	1	0	0	0	0	0	4
m.312803	Salpingoeca kvevrii	incomplete	TRPW	TRPW	-	0	1	0	0	1	0	0	5
m.74475	Didymoeca costata	complete	TRPW	TRPW	-	1	1	0	0	0	0	0	6
m.100458	Didymoeca costata	complete	TRPW	TRPW	-	0	1	0	0	0	0	0	6
m.116688	Didymoeca costata	complete	TRPW	TRPW	-	0	1	0	0	0	0	0	4
m.64699	Didymoeca costata	complete	None	None	-	0	1	0	0	1	0	0	6
m.27223	Didymoeca costata	incomplete	None	None	-	0	1	0	0	1	0	0	6
m.341733	Didymoeca costata	complete	TRPW	TRPW	-	1	1	0	0	0	0	0	6
m.243226	Choanoeca perplexa	complete	TRPW	TRPW	-	1	1	0	0	0	0	0	6
m.166456	Choanoeca perplexa	incomplete	TRPW	TRPW	-	1	1	0	0	0	0	0	6
m.282627	Choanoeca perplexa	complete	TRPW	TRPW	-	1	1	0	0	1	0	0	6
m.181631	Choanoeca perplexa	incomplete	TRPW	TRPW	-	0	1	0	0	1	0	0	6
m.306947	Salpingoeca infusionum	complete	TRPW	TRPW	-	1	1	0	0	0	0	0	6
m.213571	Salpingoeca infusionum	complete	TRPW	TRPW	-	1	1	0	0	0	0	0	6
m.121976	Salpingoeca infusionum	complete	TRPW	TRPW	-	1	1	0	0	0	0	0	6
m.116055	Salpingoeca infusionum	complete	TRPW	TRPW	-	0	1	0	0	0	0	0	6
m.31615	Salpingoeca infusionum	incomplete	TRPW	TRPW	-	1	1	0	0	0	0	0	6
m.214465	Salpingoeca infusionum	incomplete	TRPW	TRPW	-	0	1	0	0	0	0	0	6
m.214472	Salpingoeca infusionum	incomplete	TRPW	TRPW	-	0	1	0	0	0	0	0	6
m.300938	Salpingoeca infusionum	incomplete	TRPW	TRPW	-	1	1	0	0	0	0	0	6
m.116065	Salpingoeca infusionum	incomplete	TRPW	TRPW	-	1	1	0	0	1	0	0	6
m.344310	Salpingoeca infusionum	incomplete	TRPW	TRPW	-	1	1	0	0	0	0	0	6
m.363553	Salpingoeca infusionum	incomplete	TRPW	TRPW	-	1	1	0	0	0	0	0	6
m.51371	Microstomoeca roanoka	incomplete	TRPW	TRPW	-	0	1	0	0	0	0	0	6
m.2594	Microstomoeca roanoka	incomplete	TRPW	TRPW	-	0	1	0	0	0	0	0	6
m.104531	Microstomoeca roanoka	incomplete	TRPW	TRPW	-	1	1	0	0	0	0	0	6
m.238925	Microstomoeca roanoka	complete	TRPW	TRPW	-	1	1	0	0	0	0	0	6
m.223987	Microstomoeca roanoka	incomplete	TRPW	TRPW	-	1	1	0	0	0	0	0	6
m.79420	Microstomoeca roanoka	complete	TRPW	TRPW	-	1	1	0	0	1	0	0	6
m.169459	Microstomoeca roanoka	incomplete	TRPW	TRPW	-	1	1	0	0	0	0	0	6
m.169759	Microstomoeca roanoka	incomplete	TRPW	TRPW	-	0	1	0	0	0	0	0	6
m.93496	Savillea parva	incomplete	None	None	-	1	1	0	0	0	0	0	6
m.42663	Hartaetosiga balthica	complete	TRPW	TRPW	-	1	1	0	0	0	0	0	6
m.65999	Hartaetosiga balthica	complete	TRPW	TRPW	-	1	0	0	0	0	0	0	6
m.7461	Hartaetosiga balthica	incomplete	TRPW	TRPW	-	1	1	0	0	0	0	0	6
m.168107	Salpingoeca dolichothecata	incomplete	TRPW	TRPW	-	1	1	0	0	0	0	0	6
m.203490	Salpingoeca dolichothecata	incomplete	TRPW	TRPW	-	1	1	0	0	0	0	0	6
m.236650	Salpingoeca dolichothecata	complete	TRPW	TRPW	-	1	1	0	0	0	0	0	6
m.273818	Salpingoeca dolichothecata	incomplete	TRPW	TRPW	-	1	1	0	0	0	0	0	6
m.36870	Salpingoeca dolichothecata	incomplete	TRPW	TRPW	-	0	1	0	0	1	0	0	6
m.251093	Salpingoeca dolichothecata	incomplete	TRPW	TRPW	-	0	1	0	0	0	0	0	6
m.4589	Salpingoeca dolichothecata	complete	TRPW	TRPW	-	0	1	0	0	0	0	0	4
m.215542	Salpingoeca dolichothecata	incomplete	TRPW	TRPW	-	1	1	0	0	0	0	0	6
m.233815	Salpingoeca dolichothecata	incomplete	TRPW	TRPW	-	1	1	0	0	0	0	0	6
m.214516	Salpingoeca dolichothecata	incomplete	TRPW	TRPW	-	1	1	0	0	0	0	0	6
m.208096	Salpingoeca dolichothecata	incomplete	TRPW	TRPW	-	1	1	0	0	0	0	0	6
m.76421	Salpingoeca dolichothecata	incomplete	TRPW	TRPW	-	0	1	0	0	0	0	0	6
m.6062	Salpingoeca dolichothecata	incomplete	TRPW	TRPW	-	1	1	0	0	0	0	0	6
m.899955	Codosiga hollandica	incomplete	TRPW	TRPW	-	1	0	0	0	1	0	0	6
m.38332	Codosiga hollandica	incomplete	TRPW	TRPW	-	1	1	0	0	0	0	0	6
m.902499	Codosiga hollandica	incomplete	TRPW	TRPW	-	1	1	0	0	0	0	0	6
m.21404	Codosiga hollandica	complete	TRPW	TRPW	-	1	1	0	0	0	0	0	6
m.324068	Codosiga hollandica	incomplete	TRPW	TRPW	-	0	1	0	0	0	0	0	6
m.38317	Codosiga hollandica	incomplete	TRPW	TRPW	-	1	1	0	0	0	0	0	6
m.301457	Codosiga hollandica	complete	TRPW	TRPW	-	1	1	0	0	0	0	0	6
m.72301	Codosiga hollandica	complete	TRPW	TRPW	-	0	1	0	0	0	0	0	6
m.896051	Codosiga hollandica	complete	TRPW	TRPW	-	1	1	0	0	0	0	0	6
m.21404	Codosiga hollandica	incomplete	TRPW	TRPW	-	0	1	0	0	0	0	0	5
m.96577	Salpingoeca helianthica	complete	TRPW	TRPW	-	1	1	0	0	0	0	0	6
m.247262	Salpingoeca helianthica	incomplete	TRPW	TRPW	-	0	1	0	0	0	0	0	6
m.14969	Mylnosiga fluctuans	incomplete	TRPW	TRPW	-	1	1	0	0	0	0	0	6
m.58030	Mylnosiga fluctuans	incomplete	TRPW	TRPW	-	1	1	0	0	0	0	0	6
DN6037-c0-g1-i2.p1	Choanoeca flexa	incomplete	TRPW	TRPW	-	0	1	0	0	0	0	0	6
DN11346-c0-g1-i2.p1	Choanoeca flexa	complete	TRPW	TRPW	-	0	1	0	0	0	0	0	6
DN8827-c0-g1-i1.p1	Choanoeca flexa	incomplete	TRPW	TRPW	-	0	1	0	0	0	0	0	6
DN12029-c2-g3-i3.p1	Choanoeca flexa	incomplete	TRPW	TRPW	-	0	1	0	0	0	0	0	5
PTSG_06082	Salpingoeca rosetta	genomic	TRPW	TRPW	-	1	1	0	0	0	0	0	6
PTSG_10767	Salpingoeca rosetta	genomic	TRPW	TRPW	-	1	1	0	0	0	0	0	8
PTSG_10899	Salpingoeca rosetta	genomic	TRPW	TRPW	-	1	1	0	0	0	0	0	8
PTSG_01562	Salpingoeca rosetta	genomic	TRPW	TRPW	-	1	1	0	0	0	0	0	6
PTSG_08286	Salpingoeca rosetta	genomic	TRPW	TRPW	-	1	1	0	0	0	0	0	6
PTSG_12745	Salpingoeca rosetta	genomic	TRPW	TRPW	-	1	1	0	0	1	0	0	6
PTSG_04058	Salpingoeca rosetta	genomic	TRPW	TRPW	-	1	1	0	0	0	0	0	6
PTSG_02433	Salpingoeca rosetta	genomic	TRPW	TRPW	-	1	1	0	0	0	0	0	6
PTSG_11424	Salpingoeca rosetta	genomic	TRPW	TRPW	-	1	1	0	0	0	0	0	6
PTSG_06633	Salpingoeca rosetta	genomic	TRPW	TRPW	-	1	1	0	0	0	0	0	6
PTSG_00807	Salpingoeca rosetta	genomic	TRPW	TRPW	-	1	1	0	0	0	0	0	6
PTSG_06401	Salpingoeca rosetta	genomic	TRPW	TRPW	-	1	1	0	0	0	0	0	6
PTSG_10886	Salpingoeca rosetta	genomic	TRPW	TRPW	-	1	1	0	0	0	0	0	6
PTSG_08519	Salpingoeca rosetta	genomic	TRPW	TRPW	-	0	1	0	0	0	0	0	4
PTSG_11041	Salpingoeca rosetta	genomic	TRPW	TRPW	-	0	1	0	0	0	0	0	4
PTSG_13126	Salpingoeca rosetta	genomic	TRPW	TRPW	-	1	1	0	0	0	0	0	6
PTSG_07515	Salpingoeca rosetta	genomic	TRPW	TRPW	-	0	1	0	0	0	0	0	6
