## Supplementary material for "Diversity and Spatial Segregation of TRP Channels in Choanoflagellates Provide Insight into the Evolutionary Origin of Animal Sensory Systems": Files S1-S6: Supplemental_file_S4_non-choanozoan_holozoan_TRP_channel_feature_overview.xlsx

### Sheet: TRP_channel_list_summary_Pfam_T
Sequence name	Clade	Species	Type	SNN	Phylogenetic tree	Differnece	WD40	Ion_trans	Ank	TRPP ECD	TM_domains
Clim_evm4s5	Corallochytrium	Corallochytrium limacisporum	Genomic	TRPML	TRPML	-	0	1	0	0	6
Nk52_evm21s236	Ichthyosporea	Chromosphaera perkinsii	Genomic	TRPVL	TRPVL	-	0	1	1	0	6
Nk52_evm1s2656	Ichthyosporea	Chromosphaera perkinsii	Genomic	TRPVL	TRPVL	-	0	1	1	0	6
Nk52_evm4s304	Ichthyosporea	Chromosphaera perkinsii	Genomic	TRPP	TRPP	-	0	1	0	1	6
Nk52_evm40s226	Ichthyosporea	Chromosphaera perkinsii	Genomic	TRPVL	TRPVL	-	0	1	1	0	6
Nk52_evm83s554	Ichthyosporea	Chromosphaera perkinsii	Genomic	TRPML	TRPML	-	0	0	0	0	6
Nk52_evm15s277	Ichthyosporea	Chromosphaera perkinsii	Genomic	TRPVL	TRPVL	-	0	1	1	0	6
Nk52_evm11s2325	Ichthyosporea	Chromosphaera perkinsii	Genomic	TRPVL	TRPVL	-	0	1	0	0	6
Cowc_CAOG_03146T0	Filasterea	Capsaspora owczarzaki	Genomic	None	None	-	0	1	1	0	6
Cowc_CAOG_03147T0	Filasterea	Capsaspora owczarzaki	Genomic	None	None	-	0	1	1	0	6
Cowc_CAOG_08690T0	Filasterea	Capsaspora owczarzaki	Genomic	TRPW	TRPW	-	1	1	1	0	6
Cowc_CAOG_00111T0	Filasterea	Capsaspora owczarzaki	Genomic	TRPML	TRPML	-	0	0	0	0	6
Cowc_CAOG_03147T2	Filasterea	Capsaspora owczarzaki	Genomic	None	None	-	0	1	1	0	6
Cowc_CAOG_03147T1	Filasterea	Capsaspora owczarzaki	Genomic	None	None	-	0	1	1	0	6
Mvib_g11608.t1	Filasterea	Ministeria vibrans	Genomic	TRPA	TRPA	-	0	1	1	0	6
Mvib_g11124.t1	Filasterea	Ministeria vibrans	Genomic	TRPP	TRPP	-	0	1	0	1	5
Mvib_g5383.t1	Filasterea	Ministeria vibrans	Genomic	TRPML	TRPML	-	0	1	0	0	6
Mvib_g3594.t1	Filasterea	Ministeria vibrans	Genomic	TRPVL	TRPVL	-	0	1	1	0	5
Pchi_g11866	Filasterea	Pigoraptor chileana	Genomic	TRPP	TRPP	-	0	1	0	1	6
Pchi_g13565	Filasterea	Pigoraptor chileana	Genomic	TRPML	TRPML	-	0	1	0	0	6
Pchi_g11306	Filasterea	Pigoraptor chileana	Genomic	TRPW	TRPW	-	1	1	1	0	6
Pchi_g8327	Filasterea	Pigoraptor chileana	Genomic	TRPVL	TRPVL	-	0	1	1	0	6
Pvie_g1171	Filasterea	Pigoraptor vietnamica	Genomic	TRPVL	TRPVL	-	0	1	1	0	6
Pvie_g5331	Filasterea	Pigoraptor vietnamica	Genomic	TRPP	TRPP	-	0	1	0	1	6
Pvie_g8707	Filasterea	Pigoraptor vietnamica	Genomic	TRPML	TRPML	-	0	0	0	0	6
Pvie_g8079	Filasterea	Pigoraptor vietnamica	Genomic	TRPW	TRPW	-	1	1	1	0	6
Pvie_g4679	Filasterea	Pigoraptor vietnamica	Genomic	TRPML	TRPML	-	0	1	0	0	6
